# Multimodal interactions in Stomoxys navigation reveals synergy between olfaction and vision

**DOI:** 10.1101/2024.01.11.575173

**Authors:** Merid N Getahun, Steve Baleba, John Ngiela, Peter Ahuya, Daniel Masiga

## Abstract

Stomoxys flies exhibit an attraction towards objects that offer no rewards, such as traps and targets devoid of blood or nectar incentives. This behavior provides an opportunity to develop effective tools for vector control and monitoring. However, for these systems to be sustainable and eco-friendly, the visual cues used must be selective in attracting the target vector(s). In this study, we modified the existing blue Vavoua trap, originally designed to attract biting flies, to create a deceptive host attraction system specifically biased towards attracting Stomoxys. Our research reveals that Stomoxys flies are attracted to various colors, with red proving to be the most attractive and selective color for Stomoxys compared to other colors tested. Interestingly, our investigation on cattle-Stomoxys interaction demonstrates that Stomoxys flies do not have preference for a specific livestock fur color phenotype, despite variation in spectrum. To create a realistic sensory impression of the trap in the Stomoxys nervous system, we incorporated olfactory cues from livestock host odors that significantly increased trap catches. The optimized novel nanopolymer bead dispenser capable of effectively releasing the attractive odor, carvone + p-cresol, with strong plume strands, longevity. Overall, red trap baited with nano polymer beads dispenser is environmentally preferred.
