## Supplementary material for "Multimodal interactions in Stomoxys navigation reveals synergy between olfaction and vision": Suplemntary table 2 Stomoxys color attarction Field work data.rar

### Sheet: 8x8latin
Supplementary table 2. Attractivity of various fabric colour to different insects
				insect catch
day		color	Stomoxys	House fly	Hymenoptera	Lepidoptera	Coleoptera	Orthoptera
Day1		Red	25	21	1	0	7	0
Day2		Red	21	26	12	0	7	0
Day3		Red	44	12	2	0	2	1
Day4		Red	93	3	0	1	0	0
Day5		Red	29	3	0	0	0	0
Day6		Red	38	2	5	0	6	0
Day7		Red	6	4	7	1	7	0
Day8		Red	8	5	12	0	5	0
Day1		Blue	14	5	4	0	3	0
Day2		Blue	44	10	0	0	19	0
Day3		Blue	14	3	2	0	3	0
Day4		Blue	15	0	3	0	0	0
Day5		Blue	15	5	4	0	1	0
Day6		Blue	7	2	2	0	4	0
Day7		Blue	6	2	3	2	11	0
Day8		Blue	10	2	2	3	7	0
Day1		Green	3	13	3	0	3	0
Day2		Green	2	6	8	0	0	0
Day3		Green	1	2	3	0	7	0
Day4		Green	3	3	3	0	4	0
Day5		Green	2	14	1	0	5	0
Day6		Green	4	22	9	1	4	0
Day7		Green	0	13	4	2	29	0
Day8		Green	2	2	4	0	3	0
Day1		Brown	2	3	4	0	5	1
Day2		Brown	1	3	4	0	23	0
Day3		Brown	3	5	2	2	4	0
Day4		Brown	15	7	3	0	0	0
Day5		Brown	6	3	3	0	0	0
Day6		Brown	11	0	5	0	12	0
Day7		Brown	2	3	3	2	6	0
Day8		Brown	2	0	5	0	0	0
Day1		Yellow	0	7	4	2	9	1
Day2		Yellow	1	12	1	1	12	0
Day3		Yellow	4	22	2	0	4	0
Day4		Yellow	1	3	2	0	0	0
Day5		Yellow	1	4	4	0	2	0
Day6		Yellow	3	5	13	0	8	0
Day7		Yellow	1	4	9	2	6	1
Day8		Yellow	0	0	0	0	3	1
Day1		Kaki	14	37	4	0	6	0
Day2		Kaki	11	43	3	1	1	0
Day3		Kaki	10	14	0	0	0	0
Day4		Kaki	72	9	0	2	0	0
Day5		Kaki	1	0	0	0	0	0
Day6		Kaki	14	15	6	0	2	0
Day7		Kaki	2	9	6	0	4	1
Day8		Kaki	5	10	2	0	3	0
Day1		Black	16	14	8	0	0	0
Day2		Black	3	16	7	0	3	0
Day3		Black	6	22	0	0	2	1
Day4		Black	11	12	0	0	0	0
Day5		Black	11	5	0	0	0	0
Day6		Black	1	2	3	0	2	0
Day7		Black	1	11	0	0	0	0
Day8		Black	1	1	2	1	0	0
Day1		White	21	22	4	0	18	0
Day2		White	11	6	9	1	19	0
Day3		White	5	9	2	0	4	0
Day4		White	18	12	5	3	5	0
Day5		White	3	1	5	1	8	0
Day6		White	7	5	7	1	12	0
Day7		White	2	6	3	0	9	0
Day8		White	5	6	7	0	0	0
